# Does stress make males? An experiment on the role of glucocorticoids in anuran sex reversal

**DOI:** 10.1101/2023.05.27.541969

**Authors:** Veronika Bókony, Csenge Kalina, Nikolett Ujhegyi, Zsanett Mikó, Kinga Katalin Lefler, Nóra Vili, Zoltán Gál, Caitlin R. Gabor, Orsolya Ivett Hoffmann

## Abstract

Environmentally sensitive sex determination may help organisms adapt to environmental change but also makes them vulnerable to anthropogenic stressors, with diverse consequences for population dynamics and evolution. The mechanisms translating environmental stimuli to sex are controversial: although several fish experiments supported the mediator role of glucocorticoid hormones, results on some reptiles challenged it. We tested this hypothesis in amphibians by investigating the effect of corticosterone on sex determination in agile frogs (*Rana dalmatina*). This species is liable to environmental sex reversal whereby genetic females develop into phenotypic males. After exposing tadpoles during sex determination to waterborne corticosterone, the proportion of genetic females with testes or ovotestes increased from 11% to up to 32% at 3 out of 4 concentrations. These differences were not statistically significant except for the group treated with 10 nM corticosterone, and there was no monotonous dose-effect relationship. These findings suggest that corticosterone is unlikely to mediate sex reversal in frogs. Unexpectedly, animals originating from urban habitats had higher sex-reversal and corticosterone-release rates, reduced body mass and development speed, and lower survival compared to individuals collected from woodland habitats. Thus, anthropogenic environments may affect both sex and fitness, and the underlying mechanisms may vary across ectothermic vertebrates.
