## Supplementary table & figures, data, and R script. for "Does stress make males? An experiment on the role of glucocorticoids in anuran sex reversal": Data_Bokonyetal_cort_sex.csv

ID	treatment	population	sibgroup	mass.may12	cort.rate	meta.start.date	meta.age	censor.met	mass.meta	meta.end.date	death.date	death.age	censor.death	dissect.date	total.age.at.diss	dissect.age	mass.diss	gut.mass	mass.diss.net	HRM.sex	sex.rev.2	sex.rev.3	sex.rev.hist
B1K1	K	B	B1	294.5	0.565200916	2021.06.12	66	1	480.6	2021.06.19		127	0	2021.08.12	127	54	1.28	0.15	1130	female	no	3_XX_female	XX_female
B1K2	K	B	B1	397.9	0.308345301	2021.06.04	58	1	535	2021.06.11		124	0	2021.08.09	124	59	1.38	0.15	1230	female	no	3_XX_female	XX_female
B1K3	K	B	B1	398	4.169756414	2021.06.02	56	1	433.5	2021.06.10		124	0	2021.08.09	124	60	1.43	0.13	1300	female	yes	2_XX_male	XX_male
B1K4	K	B	B1	410.5	0.563436451	2021.06.10	64	1	611.7	2021.06.16		127	0	2021.08.12	127	57	1.44	0.13	1310	female	no	3_XX_female	XX_female
B1K5	K	B	B1	409.3	0.135453831	2021.06.09	63	1	462.5	2021.06.14		127	0	2021.08.12	127	59	1.57	0.18	1390	female	yes	2_XX_male	XX_male
B1L1	L	B	B1	361.9	0.200794068	2021.06.08	62	1	595.1	2021.06.14		126	0	2021.08.11	126	58	1.37	0.15	1220	female	yes	2_XX_male	XX_male
B1L2	L	B	B1	380.2	0.524066308	2021.06.01	55	1	459	2021.06.09		124	0	2021.08.09	124	61	1.29	0.16	1130	female	yes	2_XX_male	XX_male
B1L3	L	B	B1	465.9	0.186540047	2021.06.05	59	1	518.6	2021.06.11		125	0	2021.08.10	125	60	1.29	0.09	1200	female	no	3_XX_female	XX_female
B1L4	L	B	B1	324	0.157436061	2021.06.07	61	1	524	2021.06.15		126	0	2021.08.11	126	57	1.3	0.12	1180	female	no	3_XX_female	XX_female
B1L5	L	B	B1	412.5	0.310010603	2021.06.04	58	1	547.9	2021.06.11		124	0	2021.08.09	124	59	1.69	0.14	1550	female	no	3_XX_female	XX_female
B1M1	M	B	B1	383.7	0.311112567	2021.06.05	59	1	477.3	2021.06.12		125	0	2021.08.10	125	59	1.1	0.1	1000	female	yes	2_XX_male	XX_male
B1M2	M	B	B1	240.5	0.439044197	2021.06.23	77	1	354.3	NA	2021.06.27	81	1							NA	NA	NA	NA
B1M3	M	B	B1	258.7	0.319519072	2021.06.12	66	1	514.3	2021.06.19		127	0	2021.08.12	127	54	1.35	0.15	1200	female	yes	2_XX_male	XX_male
B1M4	M	B	B1	403.9	0.6681734	2021.06.04	58	1	490.6	NA	2021.06.10	64	1							NA	NA	NA	NA
B1M5	M	B	B1	458.4	0.112981561	2021.06.06	60	1	588.8	2021.06.13		125	0	2021.08.10	125	58	1.43	0.11	1320	female	no	3_XX_female	XX_female
B1N1	N	B	B1	320.8	0.276790779	2021.06.04	58	1	460.4	2021.06.10		124	0	2021.08.09	124	60	1.43	0.14	1290	female	no	3_XX_female	XX_female
B1N2	N	B	B1	349.9	0.300132604	2021.06.05	59	1	528.5	2021.06.12		125	0	2021.08.10	125	59	1.77	0.23	1540	female	yes	2_XX_male	XX_male
B1N3	N	B	B1	319.2	0.592337992	2021.06.05	59	1	509.8	2021.06.12		125	0	2021.08.10	125	59	1.32	0.17	1150	female	no	3_XX_female	XX_female
B1N4	N	B	B1	143.9	0.287973764	NA	99	0	NA	NA	2021.07.15	99	1							NA	NA	NA	NA
B1N5	N	B	B1	315.7	0.356383306	2021.06.08	62	1	547.9	2021.06.14		126	0	2021.08.11	126	58	1.43	0.11	1320	male	NA	1_XY_male	XY_male
B1O1	O	B	B1	304.1	4.703657154	2021.06.05	59	1	434.8	2021.06.13		125	0	2021.08.10	125	58	1.36	0.14	1220	female	no	3_XX_female	XX_female
B1O2	O	B	B1	275.9	1.274331093	2021.06.11	65	1	527.9	2021.06.18		127	0	2021.08.12	127	55	1.29	0.11	1180	female	yes	2_XX_male	XX_male
B1O3	O	B	B1	290.1	0.879186401	2021.06.06	60	1	444.3	2021.06.13		125	0	2021.08.10	125	58	1.29	0.1	1190	female	yes	2_XX_male	XX_male
B1O4	O	B	B1	374.5	0.886079938	2021.06.07	61	1	581.4	2021.06.13		126	0	2021.08.11	126	59	1.4	0.09	1310	female	yes	2_XX_male	XX_male
B1O5	O	B	B1	309.5	0.960676765	2021.06.10	64	1	508.5	2021.06.17		127	0	2021.08.12	127	56	1.28	0.15	1130	female	no	3_XX_female	XX_female
B2K1	K	B	B2	218.2	1.445585295	2021.06.22	76	1	320.5	2021.06.28		138	0	2021.08.23	138	56	1.19	0.18	1010	female	no	3_XX_female	XX_female
B2K2	K	B	B2	239.4	0.464380442	2021.06.09	63	1	302.7	2021.06.15		126	0	2021.08.11	126	57	1.26	0.18	1080	male	NA	1_XY_male	XY_male
B2K3	K	B	B2	272.7	0.165213644	2021.06.12	66	1	347.1	2021.06.19		127	0	2021.08.12	127	54	1.02	0.1	920	female	no	3_XX_female	XX_female
B2K4	K	B	B2	239	0.302994006	2021.06.18	72	1	364.5	2021.06.24		128	0	2021.08.13	128	50	1.02	0.11	910	female	no	3_XX_female	XX_female
B2K5	K	B	B2	291.5	0.349920056	2021.06.04	58	1	313.3	2021.06.12		124	0	2021.08.09	124	58	1.03	0.16	870	male	NA	1_XY_male	XY_male
B2L1	L	B	B2	220.9	1.25888158	2021.06.09	63	1	338.7	2021.06.16		127	0	2021.08.12	127	57	1.24	0.15	1090	male	NA	1_XY_male	XY_male
B2L2	L	B	B2	296.5	0.290175303	2021.06.05	59	1	332.2	2021.06.13		125	0	2021.08.10	125	58	1.17	0.09	1080	male	NA	1_XY_male	XY_male
B2L3	L	B	B2	198.6	0.576269795	2021.07.07	91	1	286.9	2021.07.13		138	0	2021.08.23	138	41	0.58	0.1	480	male	NA	1_XY_male	XY_male
B2L4	L	B	B2	292	0.311363302	2021.06.06	60	1	358.6	NA	2021.06.12	66	1							NA	NA	NA	NA
B2L5	L	B	B2	375.7	0.418648983	2021.06.04	58	1	439.1	2021.06.10		124	0	2021.08.09	124	60	1.28	0.1	1180	female	no	3_XX_female	XX_female
B2M1	M	B	B2	202.4	0.229426622	2021.06.18	72	1	480.6	2021.06.25		128	0	2021.08.13	128	49	1.34	0.11	1230	female	no	3_XX_female	XX_female
B2M2	M	B	B2	286.6	0.335311324	2021.06.08	62	1	424.6	2021.06.14		126	0	2021.08.11	126	58	1.38	0.1	1280	female	no	3_XX_female	XX_female
B2M3	M	B	B2	352.5	4.773680405	2021.06.02	56	1	392.4	2021.06.10		124	0	2021.08.09	124	60	1.34	0.13	1210	male	NA	1_XY_male	XY_male
B2M4	M	B	B2	276.2	0.354505221	2021.06.09	63	1	353.5	2021.06.15		127	0	2021.08.12	127	58	1.29	0.12	1170	female	no	3_XX_female	XX_female
B2M5	M	B	B2	283.7	0.698930986	2021.06.11	65	1	419.3	2021.06.17		127	0	2021.08.12	127	56	1.34	0.14	1200	male	NA	1_XY_male	XY_male
B2N1	N	B	B2	204	0.296073099	2021.06.09	63	1	408.9	2021.06.14		127	0	2021.08.12	127	59	1.28	0.1	1180	male	NA	1_XY_male	XY_male
B2N2	N	B	B2	264.8	0.535073429	2021.06.11	65	1	330.3	2021.06.18		127	0	2021.08.12	127	55	1.24	0.1	1140	female	no	3_XX_female	XX_female
B2N3	N	B	B2	239.2	2.762649084	2021.06.10	64	1	233.6	2021.06.16	2021.06.18	72	1							NA	NA	NA	NA
B2N4	N	B	B2	235.6	0.564178815	2021.06.13	67	1	403.2	2021.06.20		127	0	2021.08.12	127	53	1.33	0.13	1200	female	no	3_XX_female	XX_female
B2N5	N	B	B2	281.4	0.436320905	2021.06.10	64	1	385.2	2021.06.17		127	0	2021.08.12	127	56	1.27	0.12	1150	female	no	3_XX_female	XX_female
B2O1	O	B	B2	301.3	1.51978213	2021.06.07	61	1	471.5	2021.06.14		125	0	2021.08.10	125	57	1.26	0.09	1170	female	no	3_XX_female	XX_female
B2O2	O	B	B2	270.4	1.804016127	2021.06.08	62	1	504.1	2021.06.14		126	0	2021.08.11	126	58	1.44	0.14	1300	female	no	3_XX_female	XX_female
B2O3	O	B	B2	178.8	1.15745595	2021.07.08	92	1	413.9	2021.07.15		138	0	2021.08.23	138	39	1.38	0.14	1240	male	NA	1_XY_male	XY_male
B2O4	O	B	B2	214.1	NA	2021.06.22	76	1	275	NA	2021.06.27	81	1							NA	NA	NA	NA
B2O5	O	B	B2	186	3.075003165	2021.06.16	70	1	431	NA	2021.06.20	74	1							NA	NA	NA	NA
B3K1	K	B	B3	367.9	1.344953909	2021.06.04	58	1	464.3	2021.06.11		124	0	2021.08.09	124	59	1.43	0.12	1310	female	no	3_XX_female	XX_female
B3K2	K	B	B3	458.6	1.248386703	2021.06.05	59	1	594.4	2021.06.13		125	0	2021.08.10	125	58	1.41	0.1	1310	male	NA	1_XY_male	XY_male
B3K3	K	B	B3	379.3	0.173910971	2021.06.07	61	1	464.2	2021.06.14		125	0	2021.08.10	125	57	1.38	0.1	1280	male	NA	1_XY_male	XY_male
B3K4	K	B	B3	391.7	2.706566797	2021.06.07	61	1	612.9	2021.06.13		126	0	2021.08.11	126	59	1.48	0.15	1330	female	no	3_XX_female	XX_female
B3K5	K	B	B3	325	0.197313257	2021.06.07	61	1	621	2021.06.13		126	0	2021.08.11	126	59	1.22	0.15	1070	female	no	3_XX_female	XX_female
B3L1	L	B	B3	282.9	1.107051606	2021.06.12	66	1	539.1	2021.06.18		127	0	2021.08.12	127	55	1.27	0.14	1130	female	no	3_XX_female	XX_female
B3L2	L	B	B3	383.4	0.502235554	2021.06.06	60	1	566.6	2021.06.13		125	0	2021.08.10	125	58	1.25	0.12	1130	female	no	3_XX_female	XX_female
B3L3	L	B	B3	325.6	1.215978273	2021.06.07	61	1	462.7	2021.06.13		126	0	2021.08.11	126	59	1.25	0.11	1140	male	NA	1_XY_male	XY_male
B3L4	L	B	B3	285.9	0.34575378	2021.06.16	70	1	430.9	NA	2021.06.19	73	1							NA	NA	NA	NA
B3L5	L	B	B3	354.4	6.861735365	2021.06.06	60	1	464.1	2021.06.14		125	0	2021.08.10	125	57	1.24	0.08	1160	male	NA	1_XY_male	XY_male
B3M1	M	B	B3	394.8	0.182302648	2021.06.05	59	1	535.5	2021.06.12		125	0	2021.08.10	125	59	1.4	0.18	1220	male	NA	1_XY_male	XY_male
B3M2	M	B	B3	286.4	0.23322029	2021.06.07	61	1	467.3	2021.06.13		126	0	2021.08.11	126	59	NA	0.12	NA	male	NA	1_XY_male	XY_male
B3M3	M	B	B3	321	7.386283753	2021.06.07	61	1	503	2021.06.13		126	0	2021.08.11	126	59	1.29	0.13	1160	male	NA	1_XY_male	XY_male
B3M4	M	B	B3	399.4	0.354741817	2021.06.05	59	1	497.5	2021.06.12		125	0	2021.08.10	125	59	1.71	0.11	1600	male	NA	1_XY_male	XY_male
B3M5	M	B	B3	416.5	0.42399251	2021.06.05	59	1	485.4	2021.06.12		124	0	2021.08.09	124	58	1.41	0.12	1290	male	NA	1_XY_male	XY_male
B3N1	N	B	B3	220.3	1.671196706	2021.06.16	70	1	548.2	2021.06.22		128	0	2021.08.13	128	52	1.21	0.1	1110	male	NA	1_XY_male	XY_male
B3N2	N	B	B3	185.4	2.082834985	2021.06.19	73	1	387.5	NA	2021.06.20	74	1							NA	NA	NA	NA
B3N3	N	B	B3	258.5	0.329986153	2021.06.09	63	1	507.8	2021.06.14		126	0	2021.08.11	126	58	1.32	0.15	1170	female	no	3_XX_female	XX_female
B3N4	N	B	B3	215.2	0.53244601	2021.06.13	67	1	550.8	2021.06.19		127	0	2021.08.12	127	54	1.27	0.14	1130	female	no	3_XX_female	XX_female
B3N5	N	B	B3	331	0.21665537	2021.06.08	62	1	441.6	2021.06.13		126	0	2021.08.11	126	59	1.28	0.12	1160	female	no	3_XX_female	XX_female
B3O1	O	B	B3	284.8	1.033258318	2021.06.08	62	1	415.3	2021.06.14		126	0	2021.08.11	126	58	1.39	0.09	1300	male	NA	1_XY_male	XY_male
B3O2	O	B	B3	192.3	NA	2021.06.19	73	1	455.5	2021.06.27		128	0	2021.08.13	128	47	1.19	0.14	1050	female	no	3_XX_female	XX_female
B3O3	O	B	B3	288.4	0.991107155	2021.06.07	61	1	503.3	2021.06.13		126	0	2021.08.11	126	59	1.29	0.13	1160	female	no	3_XX_female	XX_female
B3O4	O	B	B3	204.3	0.886004117	2021.06.15	69	1	503.5	2021.06.21		128	0	2021.08.13	128	53	1.41	0.12	1290	male	NA	1_XY_male	XY_male
B3O5	O	B	B3	266.6	1.642464346	2021.06.07	61	1	458.7	2021.06.14		125	0	2021.08.10	125	57	1.15	0.08	1070	male	NA	1_XY_male	XY_male
E1K1	K	E	E1	88.2	1.029653328	NA	126	0	NA	NA		126	0	2021.08.11						NA	NA	NA	NA
E1K2	K	E	E1	68	1.785806753	NA	37	0	NA	NA	2021.05.14	37	1							NA	NA	NA	NA
E1K3	K	E	E1	213.2	2.763464068	2021.06.11	65	1	400.4	2021.06.18		127	0	2021.08.12	127	55	1.14	0.1	1040	male	NA	1_XY_male	XY_male
E1K4	K	E	E1	68.7	1.386376211	NA	99	0	NA	NA	2021.07.15	99	1							NA	NA	NA	NA
E1K5	K	E	E1	62.2	1.397220195	NA	126	0	NA	NA	2021.08.11	126	1							NA	NA	NA	NA
E1L1	L	E	E1	49.6	2.669277494	NA	114	0	NA	NA	2021.07.30	114	1							NA	NA	NA	NA
E1L2	L	E	E1	NA	NA	NA	35	0	NA	NA	2021.05.12	35	1							NA	NA	NA	NA
E1L3	L	E	E1	62.7	2.139365868	2021.07.20	104	1	455.3	2021.07.26		138	0	2021.08.23	138	28	0.85	0.11	740	male	NA	1_XY_male	XY_male
E1L4	L	E	E1	52.6	2.794082113	NA	124	0	NA	NA	2021.08.09	124	1							NA	NA	NA	NA
E1L5	L	E	E1	87.4	2.533850826	2021.07.05	89	1	209.7	2021.07.12	2021.07.16	100	1							NA	NA	NA	NA
E1M1	M	E	E1	60	2.444748355	2021.07.09	93	1	386.5	2021.07.16		138	0	2021.08.23	138	38	1.01	0.14	870	male	NA	1_XY_male	XY_male
E1M2	M	E	E1	64.1	0.716472609	NA	120	0	NA	NA	2021.08.05	120	1							NA	NA	NA	NA
E1M3	M	E	E1	66.7	1.877830079	NA	114	0	NA	NA	2021.07.30	114	0							NA	NA	NA	NA
E1M4	M	E	E1	114	0.363784769	2021.06.26	80	1	417.6	2021.07.03		138	0	2021.08.23	138	51	1.42	0.13	1290	male	NA	1_XY_male	XY_male
E1M5	M	E	E1	49.6	2.423024349	NA	126	0	NA	NA		126	0	2021.08.11						NA	NA	NA	NA
E1N1	N	E	E1	166.3	0.384515411	2021.06.19	73	1	444.2	2021.06.25		128	0	2021.08.13	128	49	1.33	0.1	1230	male	NA	1_XY_male	XY_male
E1N2	N	E	E1	60.7	1.128203785	NA	106	0	NA	NA	2021.07.22	106	1							NA	NA	NA	NA
E1N3	N	E	E1	53.2	0.513728456	NA	114	0	NA	NA	2021.07.30	114	1							NA	NA	NA	NA
E1N4	N	E	E1	NA	NA	NA	33	0	NA	NA	2021.05.10	33	1							NA	NA	NA	NA
E1N5	N	E	E1	78	1.478276363	NA	104	0	NA	NA	2021.07.20	104	1							NA	NA	NA	NA
E1O1	O	E	E1	111.6	1.833844218	2021.06.23	77	1	340.7	2021.06.28		138	0	2021.08.23	138	56	1.39	0.17	1220	female	no	3_XX_female	XX_female
E1O2	O	E	E1	NA	NA	NA	35	0	NA	NA	2021.05.12	35	1							NA	NA	NA	NA
E1O3	O	E	E1	125.7	1.160024816	2021.06.27	81	1	449.3	2021.07.03		138	0	2021.08.23	138	51	1.74	0.16	1580	male	NA	1_XY_male	XY_male
E1O4	O	E	E1	54.7	3.057438355	NA	126	0	NA	NA		126	0	2021.08.11						NA	NA	NA	NA
E1O5	O	E	E1	72.8	2.889403675	NA	126	0	NA	NA		126	0	2021.08.11						NA	NA	NA	NA
E2K1	K	E	E2	79.4	0.483254087	NA	126	0	NA	NA		126	0	2021.08.11						NA	NA	NA	NA
E2K2	K	E	E2	84.5	1.981787917	NA	103	0	NA	NA	2021.07.19	103	1							NA	NA	NA	NA
E2K3	K	E	E2	70.5	2.008310905	2021.06.24	78	1	442	2021.07.01	2021.07.16	100	1							NA	NA	NA	NA
E2K4	K	E	E2	78.9	1.246725377	2021.06.28	82	1	550	2021.07.03		138	0	2021.08.23	138	51	1.83	0.19	1640	female	no	3_XX_female	XX_female
E2K5	K	E	E2	250.8	0.970991976	2021.06.13	67	1	363.2	2021.06.20		127	0	2021.08.12	127	53	1.25	0.11	1140	male	NA	1_XY_male	XY_male
E2L1	L	E	E2	82.5	0.571552865	2021.07.19	103	1	286	NA	2021.07.23	107	1							NA	NA	NA	NA
E2L2	L	E	E2	58.7	1.907538624	2021.08.05	120	1	402.7	2021.08.11		175	0	2021.09.29	175	49	0.48	0.05	430	male	NA	1_XY_male	XY_male
E2L3	L	E	E2	180.9	0.191153083	2021.06.14	68	1	369.5	2021.06.21		128	0	2021.08.13	128	53	1.33	0.11	1220	female	no	3_XX_female	XX_female
E2L4	L	E	E2	62.5	NA	2021.07.05	89	1	591.7	2021.07.12	2021.08.06	121	1							NA	NA	NA	NA
E2L5	L	E	E2	76.1	0.893331934	NA	103	0	NA	NA	2021.07.19	103	1							NA	NA	NA	NA
E2M1	M	E	E2	216.8	0.319247405	2021.06.15	69	1	366	2021.06.22		128	0	2021.08.13	128	52	1.28	0.12	1160	male	NA	1_XY_male	XY_male
E2M2	M	E	E2	108	0.566058999	2021.06.18	72	1	467	2021.06.25		128	0	2021.08.13	128	49	1.35	0.14	1210	male	NA	1_XY_male	XY_male
E2M3	M	E	E2	93.4	0.622199202	2021.06.19	73	1	432.2	2021.06.25		128	0	2021.08.13	128	49	1.23	0.16	1070	male	NA	1_XY_male	XY_male
E2M4	M	E	E2	62.4	2.169403174	NA	93	0	NA	NA	2021.07.09	93	1							NA	NA	NA	NA
E2M5	M	E	E2	43.2	1.130134021	2021.08.10	125	1	395.3	2021.08.16		175	0	2021.09.29	175	44	0.46	0.05	410	male	NA	1_XY_male	XY_male
E2N1	N	E	E2	35.4	1.953748992	NA	124	0	NA	NA	2021.08.09	124	1							NA	NA	NA	NA
E2N2	N	E	E2	138	0.893535862	2021.06.26	80	1	415.7	2021.07.02		138	0	2021.08.23	138	52	1.6	0.18	1420	female	no	3_XX_female	XX_female
E2N3	N	E	E2	58.1	1.010621122	2021.06.27	81	1	466.1	2021.07.03		138	0	2021.08.23	138	51	1.72	0.16	1560	male	NA	1_XY_male	XY_male
E2N4	N	E	E2	35.4	4.852291277	NA	103	0	NA	NA	2021.07.19	103	1							NA	NA	NA	NA
E2N5	N	E	E2	71.6	4.500948225	NA	120	0	NA	NA	2021.08.05	120	1							NA	NA	NA	NA
E2O1	O	E	E2	71.1	2.190709881	2021.07.13	97	1	251.6	2021.07.20	2021.07.23	107	1							NA	NA	NA	NA
E2O2	O	E	E2	180	2.231919894	2021.06.18	72	1	402.7	2021.06.24		128	0	2021.08.13	128	50	1.28	0.11	1170	male	NA	NA	undeveloped
E2O3	O	E	E2	49.5	4.932621389	NA	120	0	NA	NA	2021.08.05	120	1							NA	NA	NA	NA
E2O4	O	E	E2	65.9	11.16279523	2021.07.03	87	1	328.3	NA	2021.07.09	93	1							NA	NA	NA	NA
E2O5	O	E	E2	72.2	19.98120195	2021.07.03	87	1	513.7	2021.07.09		138	0	2021.08.23	138	45	1.42	0.15	1270	male	NA	1_XY_male	XY_male
E3K1	K	E	E3	187.3	0.840135926	2021.06.15	69	1	427.7	2021.06.22		128	0	2021.08.13	128	52	1.3	0.12	1180	male	NA	1_XY_male	XY_male
E3K2	K	E	E3	353.1	0.476788833	2021.06.08	62	1	479.7	2021.06.15		126	0	2021.08.11	126	57	1.31	0.16	1150	female	no	3_XX_female	XX_female
E3K3	K	E	E3	65	3.937918828	NA	126	0	NA	NA		126	0	2021.08.11						NA	NA	NA	NA
E3K4	K	E	E3	68.9	2.463318684	NA	95	0	NA	NA	2021.07.11	95	1							NA	NA	NA	NA
E3K5	K	E	E3	85.9	0.776013222	2021.08.09	124	1	251.7	NA	2021.08.16	131	1							NA	NA	NA	NA
E3L1	L	E	E3	64.2	1.224032279	NA	125	0	NA	NA	2021.08.10	125	1							NA	NA	NA	NA
E3L2	L	E	E3	83.2	3.649257077	2021.07.07	91	1	306.9	2021.07.13		138	0	2021.08.23	138	41	0.54	0.07	470	male	NA	1_XY_male	XY_male
E3L3	L	E	E3	57.1	1.182667257	NA	120	0	NA	NA	2021.08.05	120	1							NA	NA	NA	NA
E3L4	L	E	E3	50.5	1.243958263	NA	126	0	NA	NA		126	0	2021.08.11						NA	NA	NA	NA
E3L5	L	E	E3	182.5	5.374531098	2021.06.18	72	1	415.3	2021.06.25		128	0	2021.08.13	128	49	0.74	0.07	670	female	yes	2_XX_male	XX_male
E3M1	M	E	E3	56.6	0.975522906	NA	48	0	NA	NA	2021.05.25	48	1							NA	NA	NA	NA
E3M2	M	E	E3	233.8	11.63717907	2021.06.14	68	1	361.9	2021.06.21		128	0	2021.08.13	128	53	1.13	0.09	1040	female	yes	2_XX_male	XX_ovotestis
E3M3	M	E	E3	276.7	0.485785778	2021.06.10	64	1	445.9	2021.06.16		127	0	2021.08.12	127	57	1.52	0.11	1410	female	no	3_XX_female	XX_female
E3M4	M	E	E3	62.7	1.288268969	NA	126	0	NA	NA		126	0	2021.08.11						NA	NA	NA	NA
E3M5	M	E	E3	165.8	2.3073225	2021.06.12	66	1	417.3	2021.06.18		127	0	2021.08.12	127	55	1.02	0.07	950	female	yes	2_XX_male	XX_ovotestis
E3N1	N	E	E3	51.6	1.184707444	NA	126	0	NA	NA		126	0	2021.08.11						NA	NA	NA	NA
E3N2	N	E	E3	65.1	NA	NA	126	0	NA	NA		126	0	2021.08.11						NA	NA	NA	NA
E3N3	N	E	E3	84.8	2.642047238	NA	48	0	NA	NA	2021.05.25	48	1							NA	NA	NA	NA
E3N4	N	E	E3	60.6	2.429017583	NA	126	0	NA	NA		126	0	2021.08.11						NA	NA	NA	NA
E3N5	N	E	E3	167.9	NA	2021.06.14	68	1	372.9	2021.06.22		128	0	2021.08.13	128	52	1.05	0.09	960	male	NA	1_XY_male	XY_male
E3O1	O	E	E3	173.6	0.768517413	2021.06.18	72	1	248.5	2021.06.24	2021.07.02	86	1							NA	NA	NA	NA
E3O2	O	E	E3	72.2	4.979007294	2021.08.02	117	1	208.9	NA	2021.08.05	120	1							NA	NA	NA	NA
E3O3	O	E	E3	64.8	8.767328502	NA	114	0	NA	NA	2021.07.30	114	0							NA	NA	NA	NA
E3O4	O	E	E3	73.8	5.913975522	NA	126	0	NA	NA		126	0	2021.08.11						NA	NA	NA	NA
E3O5	O	E	E3	90.6	2.607792566	2021.07.06	90	1	296.8	2021.07.12	2021.07.20	104	1							NA	NA	NA	NA
G1K1	K	G	G1	117.6	3.902100059	NA	126	0	NA	NA		126	0	2021.08.11						NA	NA	NA	NA
G1K2	K	G	G1	150	NA	NA	37	0	NA	NA	2021.05.14	37	1							NA	NA	NA	NA
G1K3	K	G	G1	123.4	1.93978954	NA	79	0	NA	NA	2021.06.25	79	1							NA	NA	NA	NA
G1K4	K	G	G1	353	0.523382742	2021.06.01	55	1	432.7	2021.06.08		124	0	2021.08.09	124	62	1.82	0.18	1640	female	yes	2_XX_male	XX_male
G1K5	K	G	G1	141.8	8.791204146	NA	110	0	NA	NA	2021.07.26	110	1							NA	NA	NA	NA
G1L1	L	G	G1	175.1	1.04234419	2021.07.13	97	1	305.7	NA	2021.07.19	103	1							NA	NA	NA	NA
G1L2	L	G	G1	318.6	0.804190439	2021.06.06	60	1	421.9	NA	2021.06.13	67	1							NA	NA	NA	NA
G1L3	L	G	G1	257.4	0.617759812	2021.07.11	95	1	256.8	2021.07.16		138	0	2021.08.23	138	38	0.58	0.09	490	female	no	3_XX_female	XX_female
G1L4	L	G	G1	206.8	0.577418488	NA	120	0	NA	NA	2021.08.05	120	1							NA	NA	NA	NA
G1L5	L	G	G1	124.8	0.432787549	NA	110	0	NA	NA	2021.07.26	110	1							NA	NA	NA	NA
G1M1	M	G	G1	241.9	0.321785027	2021.06.08	62	1	451.6	2021.06.14		126	0	2021.08.11	126	58	1.34	0.09	1250	female	yes	2_XX_male	XX_male
G1M2	M	G	G1	332.5	0.252550899	2021.06.04	58	1	428.2	2021.06.10		124	0	2021.08.09	124	60	1.47	0.17	1300	female	yes	2_XX_male	XX_male
G1M3	M	G	G1	131.2	7.305604839	NA	114	0	NA	NA	2021.07.30	114	1							NA	NA	NA	NA
G1M4	M	G	G1	135.6	0.440488326	2021.08.10	125	1	358.7	2021.08.16	2021.08.23	138	1							NA	NA	NA	NA
G1M5	M	G	G1	153.1	0.377102962	NA	124	0	NA	NA	2021.08.09	124	1							NA	NA	NA	NA
G1N1	N	G	G1	274.1	0.566475019	2021.06.10	64	1	281.9	2021.06.16		127	0	2021.08.12	127	57	1.14	0.1	1040	female	no	3_XX_female	XX_female
G1N2	N	G	G1	165.3	0.3952589	2021.06.27	81	1	213.2	2021.07.02		138	0	2021.08.23	138	52	0.56	0.07	490	female	yes	2_XX_male	XX_male
G1N3	N	G	G1	335.8	0.848749488	2021.06.04	58	1	458.2	2021.06.11		124	0	2021.08.09	124	59	1.55	0.18	1370	female	yes	2_XX_male	XX_male
G1N4	N	G	G1	233.5	0.527251704	2021.06.12	66	1	374.9	NA	2021.06.17	71	1							NA	NA	NA	NA
G1N5	N	G	G1	119.4	0.814769452	2021.07.02	86	1	481.4	2021.07.07		138	0	2021.08.23	138	47	1.52	0.2	1320	female	no	3_XX_female	XX_female
G1O1	O	G	G1	135.5	13.13110367	2021.06.24	78	1	403.7	2021.06.29		138	0	2021.08.23	138	55	1.35	0.21	1140	female	no	3_XX_female	XX_female
G1O2	O	G	G1	107.8	2.156221938	NA	126	0	NA	NA		126	0	2021.08.11						NA	NA	NA	NA
G1O3	O	G	G1	170.6	12.44404568	2021.07.05	89	1	288.6	2021.07.12		138	0	2021.08.23	138	42	0.56	0.09	470	female	yes	2_XX_male	XX_male
G1O4	O	G	G1	107.5	5.196369621	NA	74	0	NA	NA	2021.06.20	74	1							NA	NA	NA	NA
G1O5	O	G	G1	NA	NA	NA	35	0	NA	NA	2021.05.12	35	1							NA	NA	NA	NA
G2K1	K	G	G2	211.4	0.715160873	2021.07.08	92	1	447.8	2021.07.15		138	0	2021.08.23	138	39	0.97	0.12	850	male	NA	1_XY_male	XY_male
G2K2	K	G	G2	200.6	0.520418324	2021.06.12	66	1	464.3	2021.06.18		127	0	2021.08.12	127	55	1.2	0.12	1080	female	no	3_XX_female	XX_female
G2K3	K	G	G2	221.4	0.336062182	2021.06.23	77	1	205.5	NA	2021.06.26	80	1							NA	NA	NA	NA
G2K4	K	G	G2	257.8	0.591930576	2021.06.07	61	1	404.7	2021.06.14		125	0	2021.08.10	125	57	1.17	0.1	1070	male	NA	1_XY_male	XY_male
G2K5	K	G	G2	223.5	0.494764867	2021.06.09	63	1	401.7	2021.06.16		127	0	2021.08.12	127	57	1.21	0.16	1050	female	no	3_XX_female	XX_female
G2L1	L	G	G2	149.9	0.675958399	NA	99	0	NA	NA	2021.07.15	99	1							NA	NA	NA	NA
G2L2	L	G	G2	146.3	1.933060657	2021.07.16	100	1	265.5	NA	2021.07.23	107	1							NA	NA	NA	NA
G2L3	L	G	G2	281.3	0.251655288	2021.06.08	62	1	481	2021.06.14		126	0	2021.08.11	126	58	1.43	0.14	1290	female	no	3_XX_female	XX_female
G2L4	L	G	G2	155.9	0.487763828	2021.06.24	78	1	411.9	NA	2021.06.28	82	1							NA	NA	NA	NA
G2L5	L	G	G2	178.3	0.601507927	2021.06.23	77	1	327.5	NA	2021.06.25	79	1							NA	NA	NA	NA
G2M1	M	G	G2	184.1	0.383983069	2021.06.25	79	1	285.9	NA	2021.06.28	82	1							NA	NA	NA	NA
G2M2	M	G	G2	199.5	0.50989732	2021.07.06	90	1	423.3	2021.07.12		138	0	2021.08.23	138	42	1.16	0.15	1010	female	yes	2_XX_male	XX_ovotestis
G2M3	M	G	G2	251.9	0.665462432	2021.06.15	69	1	390.4	NA	2021.06.22	76	1							NA	NA	NA	NA
G2M4	M	G	G2	228	0.406204602	2021.06.25	79	1	255.1	NA	2021.06.28	82	1							NA	NA	NA	NA
G2M5	M	G	G2	177.6	1.969641741	2021.06.27	81	1	355.4	NA	2021.07.01	85	1							NA	NA	NA	NA
G2N1	N	G	G2	174.1	0.302152576	2021.06.24	78	1	298.7	NA	2021.06.28	82	1							NA	NA	NA	NA
G2N2	N	G	G2	328.5	1.41586592	2021.06.04	58	1	530.3	2021.06.12		124	0	2021.08.09	124	58	1.33	0.1	1230	female	no	3_XX_female	XX_female
G2N3	N	G	G2	223.4	1.724649779	2021.06.08	62	1	437	2021.06.15		126	0	2021.08.11	126	57	1.3	0.1	1200	female	no	3_XX_female	XX_female
G2N4	N	G	G2	162.7	3.105438912	2021.07.09	93	1	277.7	2021.07.16	2021.07.20	104	1							NA	NA	NA	NA
G2N5	N	G	G2	155.8	0.694241551	2021.06.18	72	1	395.7	2021.06.23		128	0	2021.08.13	128	51	1	0.11	890	female	no	3_XX_female	XX_female
G2O1	O	G	G2	156.9	5.488984928	2021.06.13	67	1	432.4	2021.06.20		127	0	2021.08.12	127	53	1.44	0.13	1310	male	NA	1_XY_male	XY_male
G2O2	O	G	G2	126.8	3.786201393	2021.07.06	90	1	259.2	2021.07.12	2021.07.13	97	1							NA	NA	NA	NA
G2O3	O	G	G2	249.3	4.224354313	2021.06.11	65	1	433.5	2021.06.18		127	0	2021.08.12	127	55	1.14	0.1	1040	male	NA	1_XY_male	XY_male
G2O4	O	G	G2	251	1.484857305	2021.06.09	63	1	494.4	2021.06.16		127	0	2021.08.12	127	57	1.5	0.23	1270	male	NA	1_XY_male	XY_male
G2O5	O	G	G2	125.1	4.849061051	2021.07.19	103	1	316.5	NA	2021.07.23	107	1							NA	NA	NA	NA
G3K1	K	G	G3	206.8	0.324669927	2021.06.14	68	1	308.4	2021.06.21		128	0	2021.08.13	128	53	1.28	0.09	1190	male	NA	1_XY_male	XY_male
G3K2	K	G	G3	191.9	0.406169261	2021.06.17	71	1	548.2	2021.06.23		128	0	2021.08.13	128	51	1.32	0.14	1180	female	no	3_XX_female	XX_female
G3K3	K	G	G3	203.4	0.607412593	2021.06.08	62	1	391.2	2021.06.14		126	0	2021.08.11	126	58	1.37	0.1	1270	male	NA	1_XY_male	XY_male
G3K4	K	G	G3	347.4	0.188505491	2021.06.04	58	1	530.8	NA	2021.06.12	66	1							NA	NA	NA	NA
G3K5	K	G	G3	NA	NA	NA	23	0	NA	NA	2021.04.30	23	1							NA	NA	NA	NA
G3L1	L	G	G3	291.1	0.585107451	2021.06.06	60	1	421.6	2021.06.13		125	0	2021.08.10	125	58	1.23	0.1	1130	female	yes	2_XX_male	XX_male
G3L2	L	G	G3	156.7	NA	2021.06.12	66	1	433.4	2021.06.18		127	0	2021.08.12	127	55	1.38	0.14	1240	male	NA	1_XY_male	XY_male
G3L3	L	G	G3	125.1	0.378748108	NA	106	0	NA	NA	2021.07.22	106	1							NA	NA	NA	NA
G3L4	L	G	G3	277.2	0.544937851	2021.06.09	63	1	453.5	2021.06.16		127	0	2021.08.12	127	57	1.36	0.11	1250	female	no	3_XX_female	XX_female
G3L5	L	G	G3	216.7	0.436610181	2021.06.10	64	1	393.1	2021.06.16		127	0	2021.08.12	127	57	1.35	0.18	1170	female	no	3_XX_female	XX_female
G3M1	M	G	G3	211.8	0.239369574	2021.06.23	77	1	248	NA	2021.06.27	81	1							NA	NA	NA	NA
G3M2	M	G	G3	114.5	0.901592457	NA	103	0	NA	NA	2021.07.19	103	1							NA	NA	NA	NA
G3M3	M	G	G3	260.4	0.365129016	2021.06.09	63	1	459.5	2021.06.16		127	0	2021.08.12	127	57	1.27	0.14	1130	male	NA	1_XY_male	XY_male
G3M4	M	G	G3	207.4	1.297120957	NA	99	0	NA	NA	2021.07.15	99	1							NA	NA	NA	NA
G3M5	M	G	G3	192.4	0.709842417	2021.06.12	66	1	426.8	2021.06.18		127	0	2021.08.12	127	55	1.17	0.09	1080	female	no	3_XX_female	XX_female
G3N1	N	G	G3	152.1	0.687969436	2021.06.20	74	1	429.7	NA	2021.06.24	78	1							NA	NA	NA	NA
G3N2	N	G	G3	134.1	0.478196331	2021.06.25	79	1	421.5	2021.06.30		138	0	2021.08.23	138	54	1.44	0.16	1280	female	no	3_XX_female	XX_female
G3N3	N	G	G3	265.3	0.23069819	2021.06.11	65	1	588.8	2021.06.18		127	0	2021.08.12	127	55	1.42	0.12	1300	female	no	3_XX_female	XX_female
G3N4	N	G	G3	255.4	0.359307934	2021.06.07	61	1	426.4	2021.06.14		125	0	2021.08.10	125	57	1.26	0.12	1140	female	no	3_XX_female	XX_female
G3N5	N	G	G3	129.3	0.683262056	2021.06.22	76	1	220.5	NA	2021.06.26	80	1							NA	NA	NA	NA
G3O1	O	G	G3	205	0.846245768	2021.06.17	71	1	319.3	NA	2021.06.21	75	1							NA	NA	NA	NA
G3O2	O	G	G3	111.8	9.298847488	2021.06.19	73	1	466	2021.06.26		128	0	2021.08.13	128	48	1.12	0.08	1040	female	no	3_XX_female	XX_female
G3O3	O	G	G3	226.3	0.885063488	2021.06.06	60	1	381.1	2021.06.13		125	0	2021.08.10	125	58	1.2	0.1	1100	male	NA	1_XY_male	XY_male
G3O4	O	G	G3	232.7	1.357527812	2021.06.10	64	1	428	2021.06.15		127	0	2021.08.12	127	58	1.6	0.15	1450	male	NA	1_XY_male	XY_male
G3O5	O	G	G3	214.3	0.533191838	2021.06.09	63	1	356.6	2021.06.14		126	0	2021.08.11	126	58	1.28	0.17	1110	male	NA	1_XY_male	XY_male
I1K1	K	I	I1	448.4	0.198767496	2021.06.06	60	1	571	2021.06.13		125	0	2021.08.10	125	58	1.25	0.11	1140	female	no	3_XX_female	XX_female
I1K2	K	I	I1	524.4	5.505656632	2021.06.03	57	1	482.4	2021.06.10		124	0	2021.08.09	124	60	1.58	0.14	1440	male	NA	1_XY_male	XY_male
I1K3	K	I	I1	350.9	0.300887835	2021.06.10	64	1	525.7	2021.06.17		127	0	2021.08.12	127	56	1.4	0.13	1270	female	no	3_XX_female	XX_female
I1K4	K	I	I1	NA	NA	NA	23	0	NA	NA	2021.04.30	23	1							NA	NA	NA	NA
I1K5	K	I	I1	329.4	9.412860213	2021.06.08	62	1	518	2021.06.15		126	0	2021.08.11	126	57	1.47	0.14	1330	female	no	3_XX_female	XX_female
I1L1	L	I	I1	NA	NA	NA	23	0	NA	NA	2021.04.30	23	1							NA	NA	NA	NA
I1L2	L	I	I1	441.9	0.341421711	2021.06.11	65	1	587.7	2021.06.17		127	0	2021.08.12	127	56	1.63	0.13	1500	male	NA	1_XY_male	XY_male
I1L3	L	I	I1	424.5	0.163914504	2021.06.05	59	1	545.1	2021.06.12		124	0	2021.08.09	124	58	1.27	0.11	1160	female	no	3_XX_female	XX_female
I1L4	L	I	I1	430.2	0.166918075	2021.06.09	63	1	612.1	2021.06.16		127	0	2021.08.12	127	57	1.53	0.11	1420	female	no	3_XX_female	XX_female
I1L5	L	I	I1	483.6	0.11897295	2021.06.09	63	1	612.6	2021.06.16		126	0	2021.08.11	126	56	1.62	0.14	1480	male	NA	1_XY_male	XY_male
I1M1	M	I	I1	369.7	0.104546137	2021.06.08	62	1	563.1	2021.06.14		126	0	2021.08.11	126	58	1.39	0.1	1290	male	NA	1_XY_male	XY_male
I1M2	M	I	I1	426.1	0.146256316	2021.06.05	59	1	472.5	2021.06.12		124	0	2021.08.09	124	58	1.42	0.12	1300	male	NA	1_XY_male	XY_male
I1M3	M	I	I1	382.6	0.448488688	2021.06.09	63	1	540	2021.06.16		126	0	2021.08.11	126	56	1.46	0.13	1330	male	NA	1_XY_male	XY_male
I1M4	M	I	I1	379.3	0.278933918	2021.06.06	60	1	454.8	2021.06.13		125	0	2021.08.10	125	58	1.22	0.1	1120	female	no	3_XX_female	XX_female
I1M5	M	I	I1	371.8	6.874983234	2021.06.08	62	1	538.3	2021.06.15		126	0	2021.08.11	126	57	1.36	0.13	1230	female	no	3_XX_female	XX_female
I1N1	N	I	I1	333.1	1.507295243	2021.06.03	57	1	540.4	2021.06.11		124	0	2021.08.09	124	59	1.28	0.12	1160	female	no	3_XX_female	XX_female
I1N2	N	I	I1	395.2	0.722060536	2021.06.11	65	1	648	2021.06.20		127	0	2021.08.12	127	53	1.37	0.14	1230	female	no	3_XX_female	XX_female
I1N3	N	I	I1	337.1	0.295786496	2021.06.06	60	1	473.1	2021.06.13		125	0	2021.08.10	125	58	1.31	0.11	1200	female	no	3_XX_female	XX_female
I1N4	N	I	I1	397.8	6.163161142	2021.06.09	63	1	629.3	2021.06.16		126	0	2021.08.11	126	56	1.47	0.11	1360	male	NA	1_XY_male	XY_male
I1N5	N	I	I1	301.9	0.535964418	2021.06.10	64	1	487.5	2021.06.17		127	0	2021.08.12	127	56	1.28	0.17	1110	male	NA	1_XY_male	XY_male
I1O1	O	I	I1	269.2	0.676182329	2021.06.09	63	1	513.7	2021.06.16		126	0	2021.08.11	126	56	1.45	0.18	1270	male	NA	1_XY_male	XY_male
I1O2	O	I	I1	332.3	1.181359179	2021.06.10	64	1	494.1	2021.06.17		127	0	2021.08.12	127	56	1.32	0.09	1230	female	no	3_XX_female	XX_female
I1O3	O	I	I1	297.9	0.59095513	2021.06.09	63	1	519.8	2021.06.16		126	0	2021.08.11	126	56	1.4	0.11	1290	female	no	3_XX_female	XX_female
I1O4	O	I	I1	325	0.689213731	2021.06.12	66	1	581.8	2021.06.19		127	0	2021.08.12	127	54	1.51	0.16	1350	female	no	3_XX_female	XX_female
I1O5	O	I	I1	352.7	NA	2021.06.10	64	1	551.7	2021.06.17		127	0	2021.08.12	127	56	1.37	0.17	1200	male	NA	1_XY_male	XY_male
I2K1	K	I	I2	379	0.288917014	2021.06.05	59	1	439.2	2021.06.12		124	0	2021.08.09	124	58	1.36	0.14	1220	male	NA	1_XY_male	XY_male
I2K2	K	I	I2	403.2	0.665251359	2021.06.05	59	1	488.5	2021.06.12		124	0	2021.08.09	124	58	1.47	0.17	1300	female	no	3_XX_female	XX_female
I2K3	K	I	I2	329.9	0.299837837	2021.06.05	59	1	466.1	2021.06.12		124	0	2021.08.09	124	58	1.27	0.14	1130	female	no	3_XX_female	XX_female
I2K4	K	I	I2	391.4	NA	2021.06.03	57	1	414.2	2021.06.08		124	0	2021.08.09	124	62	1.43	0.15	1280	female	no	3_XX_female	XX_female
I2K5	K	I	I2	466	0.193273883	2021.06.03	57	1	448.5	2021.06.10		124	0	2021.08.09	124	60	1.34	0.16	1180	female	no	3_XX_female	XX_female
I2L1	L	I	I2	413.9	0.271534353	2021.06.05	59	1	498	2021.06.13		125	0	2021.08.10	125	58	1.25	0.11	1140	male	NA	1_XY_male	XY_male
I2L2	L	I	I2	346.1	0.217612798	2021.06.04	58	1	457.9	2021.06.12		124	0	2021.08.09	124	58	1.55	0.16	1390	female	no	3_XX_female	XX_female
I2L3	L	I	I2	394.1	0.467860089	2021.06.01	55	1	468.9	2021.06.07		124	0	2021.08.09	124	63	1.51	0.09	1420	female	no	3_XX_female	XX_female
I2L4	L	I	I2	379.5	0.136470091	2021.06.05	59	1	344.4	2021.06.13		125	0	2021.08.10	125	58	1.25	0.1	1150	female	no	3_XX_female	XX_female
I2L5	L	I	I2	372	0.283062321	2021.06.05	59	1	465.8	2021.06.11		125	0	2021.08.10	125	60	1.36	0.11	1250	male	NA	1_XY_male	XY_male
I2M1	M	I	I2	337.5	0.831822072	2021.06.01	55	1	436.9	2021.06.08		124	0	2021.08.09	124	62	1.25	0.11	1140	female	no	3_XX_female	XX_female
I2M2	M	I	I2	387.1	0.286579792	2021.06.05	59	1	612.8	2021.06.12		125	0	2021.08.10	125	59	1.34	0.12	1220	female	no	3_XX_female	XX_female
I2M3	M	I	I2	245.7	1.073609758	2021.06.11	65	1	295	2021.06.17		127	0	2021.08.12	127	56	1.41	0.11	1300	male	NA	1_XY_male	XY_male
I2M4	M	I	I2	332.5	0.410751757	2021.06.07	61	1	469.2	2021.06.12		126	0	2021.08.11	126	60	1.56	0.14	1420	female	no	3_XX_female	XX_female
I2M5	M	I	I2	341.6	0.512738069	2021.06.04	58	1	425.6	2021.06.10		124	0	2021.08.09	124	60	1.42	0.17	1250	female	no	3_XX_female	XX_female
I2N1	N	I	I2	210.9	0.539405635	2021.06.10	64	1	423.5	2021.06.17		127	0	2021.08.12	127	56	1.33	0.11	1220	female	no	3_XX_female	XX_female
I2N2	N	I	I2	333.2	0.261429393	2021.06.03	57	1	492.4	2021.06.10		124	0	2021.08.09	124	60	1.53	0.18	1350	male	NA	1_XY_male	XY_male
I2N3	N	I	I2	255.2	0.884352517	2021.06.10	64	1	453.4	2021.06.16		127	0	2021.08.12	127	57	1.35	0.16	1190	female	no	3_XX_female	XX_female
I2N4	N	I	I2	243.7	0.787697579	2021.06.12	66	1	496	2021.06.18		127	0	2021.08.12	127	55	1.28	0.15	1130	female	no	3_XX_female	XX_female
I2N5	N	I	I2	280.3	0.390794544	2021.06.07	61	1	476.9	2021.06.13		126	0	2021.08.11	126	59	1.2	0.13	1070	male	NA	1_XY_male	XY_male
I2O1	O	I	I2	285.7	3.026697797	2021.06.23	77	1	348	2021.07.01		138	0	2021.08.23	138	53	0.96	0.19	770	male	NA	1_XY_male	XY_male
I2O2	O	I	I2	307.9	1.310437262	2021.06.08	62	1	487.8	2021.06.14		126	0	2021.08.11	126	58	1.58	0.13	1450	female	no	3_XX_female	XX_female
I2O3	O	I	I2	245.1	2.078649387	2021.06.05	59	1	353.5	2021.06.10		125	0	2021.08.10	125	61	1.35	0.11	1240	female	no	3_XX_female	XX_female
I2O4	O	I	I2	284.4	1.060686975	2021.06.09	63	1	493	2021.06.14		126	0	2021.08.11	126	58	1.34	0.17	1170	female	no	3_XX_female	XX_female
I2O5	O	I	I2	301.5	0.811514235	2021.06.08	62	1	478.6	2021.06.15		126	0	2021.08.11	126	57	1.53	0.13	1400	male	NA	1_XY_male	XY_male
I3K1	K	I	I3	466.6	0.362785715	2021.06.03	57	1	517	2021.06.10		124	0	2021.08.09	124	60	1.51	0.14	1370	male	NA	1_XY_male	XY_male
I3K2	K	I	I3	448.2	0.108209749	2021.06.04	58	1	452.6	2021.06.10		124	0	2021.08.09	124	60	1.38	0.13	1250	female	no	3_XX_female	XX_female
I3K3	K	I	I3	494.5	0.108346054	2021.06.05	59	1	441.4	NA	2021.06.11	65	1							NA	NA	NA	NA
I3K4	K	I	I3	453	0.403438143	2021.06.10	64	1	474.2	2021.06.17		127	0	2021.08.12	127	56	1.53	0.12	1410	female	no	3_XX_female	XX_female
I3K5	K	I	I3	445	0.118642282	2021.06.07	61	1	534.6	2021.06.14		125	0	2021.08.10	125	57	1.52	0.19	1330	female	no	3_XX_female	XX_female
I3L1	L	I	I3	366.8	0.204827665	2021.06.03	57	1	420.5	2021.06.09		124	0	2021.08.09	124	61	1.37	0.13	1240	female	no	3_XX_female	XX_female
I3L2	L	I	I3	424.5	0.112851992	2021.06.04	58	1	541	2021.06.10		124	0	2021.08.09	124	60	1.32	0.15	1170	female	no	3_XX_female	XX_female
I3L3	L	I	I3	427.1	NA	2021.06.02	56	1	418.9	2021.06.08		124	0	2021.08.09	124	62	1.44	0.14	1300	male	NA	1_XY_male	XY_male
I3L4	L	I	I3	393.8	0.251493287	2021.06.08	62	1	548.9	2021.06.14		126	0	2021.08.11	126	58	1.38	0.18	1200	female	yes	2_XX_male	XX_ovotestis
I3L5	L	I	I3	397.1	1.074858865	2021.05.31	54	1	388.7	2021.06.06		124	0	2021.08.09	124	64	1.51	0.15	1360	male	NA	1_XY_male	XY_male
I3M1	M	I	I3	385.7	0.261526868	2021.06.07	61	1	507.2	2021.06.14		126	0	2021.08.11	126	58	1.25	0.12	1130	male	NA	1_XY_male	XY_male
I3M2	M	I	I3	416.4	0.17683281	2021.06.05	59	1	453.5	2021.06.12		125	0	2021.08.10	125	59	1.23	0.12	1110	female	no	3_XX_female	XX_female
I3M3	M	I	I3	402.8	0.215132258	2021.06.07	61	1	560.9	2021.06.14		126	0	2021.08.11	126	58	1.47	0.14	1330	female	no	3_XX_female	XX_female
I3M4	M	I	I3	373.8	0.445731028	2021.06.04	58	1	532.7	2021.06.12		124	0	2021.08.09	124	58	1.39	0.17	1220	female	no	3_XX_female	XX_female
I3M5	M	I	I3	356.9	0.219825065	2021.06.04	58	1	491.8	2021.06.10		124	0	2021.08.09	124	60	1.37	0.14	1230	male	NA	1_XY_male	XY_male
I3N1	N	I	I3	397.6	0.201992273	2021.06.05	59	1	462.5	2021.06.11		125	0	2021.08.10	125	60	1.27	0.17	1100	male	NA	1_XY_male	XY_male
I3N2	N	I	I3	265.3	1.341284825	2021.06.07	61	1	492	2021.06.14		126	0	2021.08.11	126	58	1.5	0.18	1320	male	NA	1_XY_male	XY_male
I3N3	N	I	I3	372.3	0.325372042	2021.06.06	60	1	400.2	2021.06.13		125	0	2021.08.10	125	58	1.78	0.11	1670	male	NA	1_XY_male	XY_male
I3N4	N	I	I3	392.2	0.444380932	2021.06.04	58	1	506.2	2021.06.11		124	0	2021.08.09	124	59	1.49	0.18	1310	male	NA	1_XY_male	XY_male
I3N5	N	I	I3	387.7	1.180000887	2021.06.04	58	1	422	2021.06.10		124	0	2021.08.09	124	60	1.25	0.14	1110	female	no	3_XX_female	XX_female
I3O1	O	I	I3	364.5	1.531183203	2021.06.04	58	1	431.1	2021.06.10		124	0	2021.08.09	124	60	1.42	0.13	1290	male	NA	1_XY_male	XY_male
I3O2	O	I	I3	323.6	2.231854869	2021.06.12	66	1	553.8	2021.06.19		127	0	2021.08.12	127	54	1.39	0.19	1200	male	NA	1_XY_male	XY_male
I3O3	O	I	I3	363.9	0.936423232	2021.06.01	55	1	485.4	2021.06.07		124	0	2021.08.09	124	63	1.3	0.12	1180	female	no	3_XX_female	XX_female
I3O4	O	I	I3	316.8	1.251728123	2021.06.09	63	1	554.3	2021.06.15		127	0	2021.08.12	127	58	1.28	0.11	1170	male	NA	1_XY_male	XY_male
I3O5	O	I	I3	387	0.531790127	2021.06.07	61	1	462.3	2021.06.13		126	0	2021.08.11	126	59	1.49	0.15	1340	male	NA	1_XY_male	XY_male
